# An ancestral tRNA maturation enzyme repurposed for cytoplasmic non-coding RNA processing

**DOI:** 10.64898/2026.10.07.757187

**Authors:** Athanasios-Nasir Shaukat, Mahmoud F. Dondeti, Alexandros Maniatis, Ilias Skeparnias, Eleni G. Kaliatsi, Dimitrios G. Anastasakis, Jinwei Zhang, Anastasios Vourekas, Constantinos Stathopoulos

**Author notes:** Correspondence to: Constantinos Stathopoulos.

## Abstract

Ribonuclease Z enzymes remove 3′ trailers from precursor tRNAs. In human cells, ELAC2/RNase Z^L^ matures nuclear and mitochondrial pre-tRNAs, whereas the cytosolic short paralog ELAC1/RNase Z^S^ repairs ANKZF1-cleaved tRNAs, but its broader substrate repertoire remains unclear. We investigated ELAC1 function using transcriptome profiling, small RNA sequencing, CLIP-seq, and biochemical reconstitution. ELAC1 was dispensable for canonical tRNA processing but associated with structured RNA polymerase III transcripts, prominently Y RNAs and vault RNAs (vtRNAs). Purified ELAC1 cleaved all four human vtRNAs near their 3′ ends, with high-resolution mapping identifying a conserved cleavage position within the 3′ extension. Efficient cleavage required structural features of the vtRNA terminal region. In contrast, ELAC2 showed little or no vtRNA cleavage under the conditions tested and displayed stricter substrate and cleavage-site selection on pre-tRNA. Loss and re-expression of ELAC1 altered structured ncRNA abundance and small-RNA end profiles. These findings identify vtRNAs as direct ELAC1 substrates and support functional specialization of human ELAC paralogs, with ELAC2 favoring precise pre-tRNA maturation and ELAC1 exhibiting broader RNA substrate specificity.
