## Supplementary Tables for "An ancestral tRNA maturation enzyme repurposed for cytoplasmic non-coding RNA processing"

### Sheet: Read Me
Supplementary Materials — Primers, Oligonucleotides and Cloning Reagents
Shaukat et al., An ancestral tRNA maturation enzyme repurposed for cytoplasmic non-coding RNA processing
Contents:
Table S1. CRISPR-Cas9 oligonucleotides — sgRNA cloning oligos and genotyping/validation primers
Table S2. Cloning primers — primers for cloning ELAC1, ELAC2 and ncRNA genomic loci
Table S3. Mutagenesis primers — site-directed mutagenesis primers for point mutants and internal deletions
Table S4. IVT template primers — PCR primers used to generate T7-promoter-containing in vitro transcription templates
Table S5. IVT transcript sequences — the resulting RNA sequence produced for each in vitro transcription template
Table S6. Northern blot probes — oligonucleotide probe sequences
Table S7. Antibodies — primary and secondary antibodies with catalog numbers and suppliers

### Sheet: S1 CRISPR-Cas9 oligos
Supplementary Table S1. CRISPR-Cas9 oligonucleotides
Oligonucleotide	Sequence (5′→3′)
sgRNA ELAC1 #1, top strand	caccgTTCGGTGTGAAGGCGAGTGC
sgRNA ELAC1 #1, bottom strand	aaacGCACTCGCCTTCACACCGAAc
sgRNA ELAC1 #2, top strand	caccgGCTGTGGTCCTTCGGTGTGA
sgRNA ELAC1 #2, bottom strand	aaacTCACACCGAAGGACCACAGCc
ELAC1 CRISPR validation, forward	ATGTGTGGAATACTATGAGAGACCA
ELAC1 CRISPR validation, reverse	TTCCTTGCTAAGGCAGTGTTCAT
Top/bottom strand pairs were annealed and cloned into pSpCas9(BB)-2A-Puro (PX459) V2.0 (Addgene #62988; RRID:Addgene_62988). Validation primers were used for PCR amplification and Sanger sequencing of the targeted ELAC1 exon to confirm the frameshift-inducing deletion.

### Sheet: S2 Cloning primers
Supplementary Table S2. Cloning primers
Construct	Forward primer (5′→3′)	Reverse primer (5′→3′)
ELAC1 (NdeI/XhoI, into pET-28b(+))	GGTGACACATATGTCTATGGATGTGACATTC	GACTCGGCTCGAGTCATTTCTTGATTGGAATGC
ELAC2 (NdeI/XhoI, into pET-28b(+))	GGTGACACATATGTGGGCGCTTTGCTCGCTG	GACTCGGCTCGAGTCACTGGGCTCTGACCTTCT
tRNA-Gly-GCC-1-1	CGGTACCCATATGGAGTTCCGCTGTGCCAGCTT	CAAGCTGGGATCCCGCCTTGGTGCTGCTGCAGC
RNU2-1	CGGTACCGCTAGCGAATGTGGATGAGAGTGGGA	CAAGCTGAAGCTTGTGCTACCGTCTCTTACCTC
RNU6-1	CGGTACCGCTAGCATTTCTTGGGTAGTTTGCAGT	CAAGCTGAAGCTTCACCTCCTTCTATTCCGTCT
SNORD78	CGGTACCGCTAGCTGATATGCTTACTGCTGAGCTA	CAAGCTGAAGCTTCGTTAACATCAATAAAACATGTACC
SNORA73B	CGGTACCGCTAGCCCCTAGTGAACTGTAGGAAGC	CAAGCTGAAGCTTCGAAGTGCAGATCGTCTTCT
RN7SK	CGGTACCGCTAGCTGCTGAAGCTCTAGTACGAT	CAAGCTGGGATCCGCATTGCGTACTTGCTGATT
RPPH1	CGGTACCGCTAGCCATGTCGCTATGTGTTCTGG	CAAGCTGAAGCTTCAGTTTCACGGAGCTTTTCA
RMRP	CGGTCTGCTAGCCACAATGCCTCT	CAAGCTGAAGCTTTTGCCAAAGGGAGAGGGAGG
VTRNA1-1	CGGTACCCATATGCTGCTGAGAAGGAGACAGTA	CAAGCTGCTCGAGAAGGGCGAGAAGATACAAGT
VTRNA1-2	CGGTACCCATATGGACGTAGGTCTTTCTCACCA	CAAGCTGCTCGAGCATGGAAAAGGAGCTGAACT
VTRNA1-3	CGGTACCCATATGTGAGGAGAGAATAAACCGGG	CAAGCTGCTCGAGCCTCAGGCAAAAAGGACAAG
VTRNA2-1	CGGTACCCATATGAGTCCCTCCAGGACACGTTA	CAAGCTGCTCGAGAGGTGTGTCTCGTGAACTGC
RNY4	GACAAGAGGCTTCCATTTGGT	GTCAAGTTAACCGTTCTGTGC

### Sheet: S3 Mutagenesis primers
Supplementary Table S3. Mutagenesis primers
Target construct	Forward primer (5′→3′)	Reverse primer (5′→3′)
ELAC1 H64A	CACACACCTTGCTGGAGACCATTTC	ATGAAGATCTTGGTAATTCTCC
vtRNA1-2 (−A17)	GCGGTTACTTCGAGTACATTG	GAGCTAAAGCCAGCCCAG
vtRNA1-2 (−3bp P2b), 1st round	TTACTTCGAGTACATTGTAACCAC	CTGAGCTAAAGCCAGCCC
vtRNA1-2 (−3bp P2b), 2nd round	CGGGTGCTTTCCAGCTCT	GTCTCGAACCACCCAGAG
pre-tRNAGlyGCC G19C	TGGTTCAGTGCTAGAATTCTCGCCTG	CCCATGCACCGATGGCAA
pre-tRNAGlyGCC G57U	GCCCGGGTTCTATTCCCGGCC	CTCCCGCGTGGCAGGCGA

### Sheet: S4 IVT template primers
Supplementary Table S4. IVT template primers
Transcript / construct	Forward primer (5′→3′)	Reverse primer (5′→3′)
pre-tRNAGlyGCC (WT)	GAATTCCTAATACGACTCACTATAGCATGGGTGGTTCAGTG	AAAATGGGAGGGCGTGCTGCATG
tRNAGlyGCC-CCA	GAATTCCTAATACGACTCACTATAGCATGGGTGGTTCAGTG	TGGTGCATGGGCCGGGAATC
tRNAGlyGCC (mature, no CCA)	GAATTCCTAATACGACTCACTATAGCATGGGTGGTTCAGTG	TGCATGGGCCGGGAATC
pre-tRNAGlyGCC, AAAA trailer	GAATTCCTAATACGACTCACTATAGCATGGGTGGTTCAGTG	TTTTTGGGAGGGCGTGCTGCATG
pre-tRNAGlyGCC, CUCA trailer	GAATTCCTAATACGACTCACTATAGCATGGGTGGTTCAGTG	TGAGTGGGAGGGCGTGCTGC
pre-tRNAGlyGCC, random trailer	GAATTCCTAATACGACTCACTATAGCATGGGTGGTTCAGTG	CCGCTGGTGATCACTCGATGCATGGGCCGGGAATC
pre-tRNAGlyGCC, Dictyostelium Arg trailer	GAATTCCTAATACGACTCACTATAGCATGGGTGGTTCAGTG	AAAAAAATATGCATGGGCCGGGAAT
pre-tRNAArg (Dictyostelium discoideum)	GAATTCCTAATACGACTCACTATAGTCATGGTGGCTTAATTG	AAAAAAATATGTCATGGGCAG
pre-tRNAArg, human Gly trailer (chimera)	GAATTCCTAATACGACTCACTATAGTCATGGTGGCTTAATTG	AAAATGGGAGGGCGTGCTGTCATGGGCAGGAC
RNU2-1	GAATTCCTAATACGACTCACTATAGATCGCTTCTCGGCCTTTTGGC	GGGTGCACCGTTCCTGGA
RNU6-1	GAATTCCTAATACGACTCACTATAGTGCTCGCTTCGGCAGCAC	AAAATATGGAACGCTTCACGAATTT
SNORD78	GAATTCCTAATACGACTCACTATAGTGTAATGATGTTGATCAAATGTCTG	TTCTTCAGTGTTACCTTTGTCTACA
SNORA73B	GAATTCCTAATACGACTCACTATAGTCCAACGTGGATACCCTGGG	ATATGTTTCCTGCATGGTTTGTCTCCC
RN7SK	GAATTCCTAATACGACTCACTATAGGATGTGAGGGCGATCTGGCT	AAAAGAAAGGCAGACTGCCACATGCA
RPPH1	GAATTCCTAATACGACTCACTATAGGATAGGGCGGAGGGAAGCTCAT	AATGGGCGGAGGAGAGTAGTCTG
RMRP	GAATTCCTAATACGACTCACTATAGGTTCGTGCTGAAGGCCTGTAT	TTTTTTTTACAGCCGCGCTGAGAATGA
vtRNA1-1	GAATTCCTAATACGACTCACTATAGGGCTGGCTTTAGCTCAGCG	AAAAGGACTGGAGAGCGCCC
vtRNA1-2	GAATTCCTAATACGACTCACTATAGGGCTGGCTTTAGCTCAGCG	AAAAGAGCTGGAAAGCACCCGC
vtRNA1-3	GAATTCCTAATACGACTCACTATAGGGCTGGCTTTAGCTCAGCG	AAGAGGGCTGGAGAGCGCC
VTRNA2-1	GAATTCCTAATACGACTCACTATAGGGTCGGAGTTAGCTCAAGCG	AAAAGGGTCAGTAAGCACCCGC
RNY4	GAATTCCTAATACGACTCACTATAGGCTGGTCCGATGGTAGTGG	AAAAAGCCAGTCAAATTTAGCAGTGG
vtRNA1-2 (−A17)	GAATTCCTAATACGACTCACTATAGGGCTGGCTTTAGCTCGCG	AAAAGAGCTGGAAAGCACCCGC
vtRNA1-2 (−L1)	GAATTCCTAATACGACTCACTATAGGGCTGGGCTCAGCGGTTACTTCGAGTAC	AAAAGAGCTGGACCCGCGGGTCTCGAAC
vtRNA1-2 (−3bp P2b)	GAATTCCTAATACGACTCACTATAGGGCTGGCTTTAGCTCAG	AAAAGAGCTGGAAAGCACCCG
vtRNA1-2 (−1 bp P1)	GAATTCCTAATACGACTCACTATAGGGCGGCTTTAGCTCAGCGGTTACTTCG	AAAAGAGCGGAAAGCACCCGCGGGTC
vtRNA1-2 (−2 bp P1)	GAATTCCTAATACGACTCACTATAGGGCGCTTTAGCTCAGCGGTTACTTCG	AAAAGAGCGAAAGCACCCGCGGGTC
vtRNA1-2 (−3 bp P1)	GAATTCCTAATACGACTCACTATAGGCGCTTTAGCTCAGCGGTTACTTCG	AAAAGGCGAAAGCACCCGCGGGTC
vtRNA1-2 (+1 bp P1, GC)	GAATTCCTAATACGACTCACTATAGGGCGTGGCTTTAGCTCAGCGG	AAAAGAGCGTGGAAAGCACCCGCGGGTCT
vtRNA1-2 (+2 bp P1, GC)	GAATTCCTAATACGACTCACTATAGGGCGCTGGCTTTAGCTCAGCGG	AAAAGAGCGCTGGAAAGCACCCGCGGGTCT
vtRNA1-2 (+3 bp P1, GC)	GAATTCCTAATACGACTCACTATAGGGCGCCTGGCTTTAGCTCAGCGG	AAAAGAGCGCCTGGAAAGCACCCGCGGGTCT
vtRNA1-2 VM1 (ΔP4; annealed oligo, used directly as template)	GAATTCCTAATACGACTCACTATAGGGCTGGCTTTAGCTCAGCGGTTACTTCGAGTACATTGTAATTCGAGACCCGCGGGTGCTTTCCAGCTCTTTT	AAAAGAGCTGGAAAGCACCCGCGGGTCTCGAATTACAATGTACTCGAAGTAACCGCTGAGCTAAAGCCAGCCCTATAGTGAGTCGTATTAGGAATTC
vtRNA1-2 VM2 (ΔP3–P4; annealed oligo, used directly as template)	GAATTCCTAATACGACTCACTATAGGGCTGGCTTTAGCTCAGCGGTTACTGACCCGCGGGTGCTTTCCAGCTCTTTT	AAAAGAGCTGGAAAGCACCCGCGGGTCAGTAACCGCTGAGCTAAAGCCAGCCCTATAGTGAGTCGTATTAGGAATTC
vtRNA1-2 VM3 (P1+CUC; annealed oligo, used directly as template)	GAATTCCTAATACGACTCACTATAGGGCTGGCTTTAGTGCTTTCCAGCTCTTTT	AAAAGAGCTGGAAAGCACTAAAGCCAGCCCTATAGTGAGTCGTATTAGGAATTC
vtRNA1-2 VM4 (P1+L1; annealed oligo, used directly as template)	GAATTCCTAATACGACTCACTATAGGGCTGGTCTCCCAGCTCTTTT	AAAAGAGCTGGGAGACCAGCCCTATAGTGAGTCGTATTAGGAATTC
vtRNA1-2 VM5 (P1+CUC; annealed oligo, used directly as template)	GAATTCCTAATACGACTCACTATAGGGCTGGCTCCCAGCTCTTTT	AAAAGAGCTGGGAGCCAGCCCTATAGTGAGTCGTATTAGGAATTC
Each forward primer incorporates a T7 RNA polymerase promoter sequence. VM1–VM5 constructs used complementary annealed oligonucleotides directly as the transcription template rather than a PCR product (see Methods). Point mutations and internal deletions falling within the first or last few nucleotides of the transcript were introduced directly into these primers rather than by plasmid-level muta…

### Sheet: S5 IVT transcript sequences
Supplementary Table S5. IVT transcript sequences
Transcript / construct	Sequence (5′→3′, RNA)
pre-tRNAGlyGCC (WT)	GCAUGGGUGGUUCAGUGGUAGAAUUCUCGCCUGCCACGCGGGAGGCCCGGGUUCGAUUCCCGGCCCAUGCAGCACGCCCUCCCAUUUU
pre-tRNAGlyGCC G19C	GCAUGGGUGGUUCAGUGCUAGAAUUCUCGCCUGCCACGCGGGAGGCCCGGGUUCGAUUCCCGGCCCAUGCAGCACGCCCUCCCAUUUU
pre-tRNAGlyGCC G57U	GCAUGGGUGGUUCAGUGGUAGAAUUCUCGCCUGCCACGCGGGAGGCCCGGGUUCUAUUCCCGGCCCAUGCAGCACGCCCUCCCAUUUU
tRNAGlyGCC-CCA	GCAUGGGUGGUUCAGUGGUAGAAUUCUCGCCUGCCACGCGGGAGGCCCGGGUUCGAUUCCCGGCCCAUGCACCA
tRNAGlyGCC (mature, no CCA)	GCAUGGGUGGUUCAGUGGUAGAAUUCUCGCCUGCCACGCGGGAGGCCCGGGUUCGAUUCCCGGCCCAUGCA
pre-tRNAGlyGCC, AAAA trailer	GCAUGGGUGGUUCAGUGGUAGAAUUCUCGCCUGCCACGCGGGAGGCCCGGGUUCGAUUCCCGGCCCAUGCAGCACGCCCUCCCAAAAA
pre-tRNAGlyGCC, CUCA trailer	GCAUGGGUGGUUCAGUGGUAGAAUUCUCGCCUGCCACGCGGGAGGCCCGGGUUCGAUUCCCGGCCCAUGCAGCACGCCCUCCCACUCA
pre-tRNAGlyGCC, random trailer	GCAUGGGUGGUUCAGUGGUAGAAUUCUCGCCUGCCACGCGGGAGGCCCGGGUUCGAUUCCCGGCCCAUGCAUCGAGUGAUCACCAGCGG
pre-tRNAGlyGCC, Dictyostelium Arg trailer	GCAUGGGUGGUUCAGUGGUAGAAUUCUCGCCUGCCACGCGGGAGGCCCGGGUUCGAUUCCCGGCCCAUGCAUAUUUUUUU
pre-tRNAArg (Dictyostelium discoideum)	GUCAUGGUGGCUUAAUUGGAUAAAGCGGUUCGGUCCUAACGAAUAAGAUGCAGGUUCGAGUCCUGCCCAUGACAUAUUUUUUU
pre-tRNAArg, human Gly trailer (chimera)	GUCAUGGUGGCUUAAUUGGAUAAAGCGGUUCGGUCCUAACGAAUAAGAUGCAGGUUCGAGUCCUGCCCAUGACAGCACGCCCUCCCAUUUU
RNU2-1	GAUCGCUUCUCGGCCUUUUGGCUAAGAUCAAGUGUAGUAUCUGUUCUUAUCAGUUUAAUAUCUGAUACGUCCUCUAUCCGAGGACAAUAUAUUAAAUGGAUUUUUGGAGCAGGGAGAUGGAAUAGGAGCUUGCUCCGUCCACUCCACGCAUCGACCUGGUAUUGCAGUACCUCCAGGAACGGUGCACCC
RNU6-1	GUGCUCGCUUCGGCAGCACAUAUACUAAAAUUGGAACGAUACAGAGAAGAUUAGCAUGGCCCCUGCGCAAGGAUGACACGCAAAUUCGUGAAGCGUUCCAUAUUUU
SNORD78	GUGUAAUGAUGUUGAUCAAAUGUCUGACCUGAAAUGAGCAUGUAGACAAAGGUAACACUGAAGAA
SNORA73B	GUCCAACGUGGAUACCCUGGGAGGUCACUCUCCCCAGGCUCUGUCCAAGUGGCAUAGGGGAGCUUAGGGCUCUGCCCCAUGAUGUACAGUCCCUUUCCACAACGUUGAAGAUGAAGCUGGGCCUCGUGUCUGCGCCUGCAUAUUCCUACAGCUUCCCAGAGUCCUGUGGACAAUGACUGGGGAGACAAACCAUGCAGGAAACAUAU
RN7SK	GGAUGUGAGGGCGAUCUGGCUGCGACAUCUGUCACCCCAUUGAUCGCCAGGGUUGAUUCGGCUGAUCUGGCUGGCUAGGCGGGUGUCCCCUUCCUCCCUCACCGCUCCAUGUGCGUCCCUCCCGAAGCUGCGCGCUCGGUCGAAGAGGACGACCAUCCCCGAUAGAGGAGGACCGGUCUUCGGUCAAGGGUAUACGAGUAGCUGCGCUCCCCUGCUAGAACCUCCAAACAAGCUCUCAAGGUCCAUUUGUAGGAGAACGUAGGGUAGUCAAGCUUCCAAGACUCCAGACACAUCCAAAUGAGGCGCUGCAUGUGGCAGUCUGCCUUUCUUUU
RPPH1	GAUAGGGCGGAGGGAAGCUCAUCAGUGGGGCCACGAGCUGAGUGCGUCCUGUCACUCCACUCCCAUGUCCCUUGGGAAGGUCUGAGACUAGGGCCAGAGGCGGCCCUAACAGGGCUCUCCCUGAGCUUCGGGGAGGUGAGUUCCCAGAGAACGGGGCUCCGCGCGAGGUCAGACUGGGCAGGAGAUGCCGUGGACCCCGCCCUUCGGGGAGGGGCCCGGCGGAUGCCUCCUUUGCCGGAGCUUGGAACAGACUCACGGCCAGCGAAGUGAGUUCAAUGGCUGAGGUGAGGUACCCCGCAGGGGACCUCAUAACCCAAUUCAGACUACUCUCCUCCGCCCAUU
RMRP	GGUUCGUGCUGAAGGCCUGUAUCCUAGGCUACACACUGAGGACUCUGUUCCUCCCCUUUCCGCCUAGGGGAAAGUCCCCGGACCUCGGGCAGAGAGUGCCACGUGCAUACGCACGUAGACAUUCCCCGCUUCCCACUCCAAAGUCCGCCAAGAAGCGUAUCCCGCUGAGCGGCGUGGCGCGGGGGCGUCAUCCGUCAGCUCCCUCUAGUUACGCAGGCAGUGCGUGUCCGCGCACCAACCACACGGGGCUCAUUCUCAGCGCGGCUGUAAAAAAAA
vtRNA1-1	GGGCUGGCUUUAGCUCAGCGGUUACUUCGACAGUUCUUUAAUUGAAACAAGCAACCUGUCUGGGUUGUUCGAGACCCGCGGGCGCUCUCCAGUCCUUUU
vtRNA1-2	GGGCUGGCUUUAGCUCAGCGGUUACUUCGAGUACAUUGUAACCACCUCUCUGGGUGGUUCGAGACCCGCGGGUGCUUUCCAGCUCUUUU
vtRNA1-3	GGGCUGGCUUUAGCUCAGCGGUUACUUCGCGUGUCAUCAAACCACCUCUCUGGGUUGUUCGAGACCCGCGGGCGCUCUCCAGCCCUCUU
VTRNA2-1	GGGUCGGAGUUAGCUCAAGCGGUUACCUCCUCAUGCCGGACUUUCUAUCUGUCCAUCUCUGUGCUGGGGUUCGAGACCCGCGGGUGCUUACUGACCCUUUU
RNY4	GGCUGGUCCGAUGGUAGUGGGUUAUCAGAACUUAUUAACAUUAGUGUCACUAAAGUUGGUAUACAACCCCCCACUGCUAAAUUUGACUGGCUUUUU
vtRNA1-2 (−A17)	GGGCUGGCUUUAGCUCGCGGUUACUUCGAGUACAUUGUAACCACCUCUCUGGGUGGUUCGAGACCCGCGGGUGCUUUCCAGCUCUUUU
vtRNA1-2 (−L1)	GGGCUGGGCUCAGCGGUUACUUCGAGUACAUUGUAACCACCUCUCUGGGUGGUUCGAGACCCGCGGGUCCAGCUCUUUU
vtRNA1-2 (−3bp P2b)	GGGCUGGCUUUAGCUCAGUUACUUCGAGUACAUUGUAACCACCUCUCUGGGUGGUUCGAGACCGGGUGCUUUCCAGCUCUUUU
vtRNA1-2 (−1 bp P1)	GGGCGGCUUUAGCUCAGCGGUUACUUCGAGUACAUUGUAACCACCUCUCUGGGUGGUUCGAGACCCGCGGGUGCUUUCCGCUCUUUU
vtRNA1-2 (−2 bp P1)	GGGCGCUUUAGCUCAGCGGUUACUUCGAGUACAUUGUAACCACCUCUCUGGGUGGUUCGAGACCCGCGGGUGCUUUCGCUCUUUU
vtRNA1-2 (−3 bp P1)	GGCGCUUUAGCUCAGCGGUUACUUCGAGUACAUUGUAACCACCUCUCUGGGUGGUUCGAGACCCGCGGGUGCUUUCGCCUUUU
vtRNA1-2 (+1 bp P1, GC)	GGGCGUGGCUUUAGCUCAGCGGUUACUUCGAGUACAUUGUAACCACCUCUCUGGGUGGUUCGAGACCCGCGGGUGCUUUCCACGCUCUUUU
vtRNA1-2 (+2 bp P1, GC)	GGGCGCUGGGCUUUAGCUCAGCGGUUACUUCGAGUACAUUGUAACCACCUCUCUGGGUGGUUCGAGACCCGCGGGUGCUUUCCAGCGCUCUUUU
vtRNA1-2 (+3 bp P1, GC)	GGGCGCCUGGCUUUAGCUCAGCGGUUACUUCGAGUACAUUGUAACCACCUCUCUGGGUGGUUCGAGACCCGCGGGUGCUUUCCAGGCGCUCUUUU
vtRNA1-2 VM1 (ΔP4)	GGGCUGGCUUUAGCUCAGCGGUUACUUCGAGUACAUUGUAAUUCGAGACCCGCGGGUGCUUUCCAGCUCUUUU
vtRNA1-2 VM2 (ΔP3–P4)	GGGCUGGCUUUAGCUCAGCGGUUACUGACCCGCGGGUGCUUUCCAGCUCUUUU
vtRNA1-2 VM3 (P1+CUC)	GGGCUGGCUUUAGUGCUUUCCAGCUCUUUU
vtRNA1-2 VM4 (P1+L1)	GGGCUGGUCUCCCAGCUCUUUU
vtRNA1-2 VM5 (P1+CUC)	GGGCUGGCUCCCAGCUCUUUU
Sequences shown are the mature in vitro transcription product (post T7 initiation), not the DNA template. VM1–VM5 sequences correspond to the annealed-oligonucleotide templates used directly for transcription.

### Sheet: S6 Northern probes
Supplementary Table S6. Northern blot probes
Probe	Sequence (5′→3′)
tRF-1001	AAATAAGAGCACCCGCTTC
5S rRNA (loading control)	CCTGCTTAGCTTCCGAGATCA

### Sheet: S7 Antibodies
Supplementary Table S7. Antibodies
Antibody	Catalog #	Supplier
ELAC1 (primary)	sc-390029	Santa Cruz Biotechnology
Anti-Mouse IgG, HRP-linked (secondary)	sc-525409	Santa Cruz Biotechnology
